# The livebearers platyfish and swordtails partially regenerate their hearts with persistent scarring

**DOI:** 10.1101/2025.09.23.678041

**Authors:** Vincent Hisler, Lana Rees, Simon Blanchoud, Heidi E.L. Lischer, Rémy Bruggmann, Anna Jaźwińska

## Abstract

Heart regeneration varies among vertebrates, with zebrafish serving as a reference species for efficient cardiac restoration. How this capacity diversified across teleosts is an emerging question, particularly following the recent identification of non-regenerative cardiac repair in medaka and cavefish. Here, we investigate heart restorative capacity following cryoinjury in two livebearers, platyfish and swordtails (*Xiphophorus* species), belonging to the *Poeciliidae* family. We demonstrate that their hearts lack the vascularized compact myocardium, a ventricular layer implicated in the restorative response in zebrafish. Following cryoinjury, both poeciliids failed to rapidly deposit fibrotic tissue that normally reinforces the damaged ventricle. This deficiency correlates with pronounced wound protrusion. Although the remaining myocardium displayed an initial proliferative response, subsequently deposited collagenous scar tissue permanently sealed the ventricular wall, precluding complete regeneration. Transcriptomic analysis identified several divergently regulated pathways between cryoinjured hearts of zebrafish and platyfish, most notably in immune response regulation. These differences were validated by delayed leukocyte infiltration and sustained inflammation in platyfish, contrasting with the rapid and self-resolving inflammatory response in zebrafish. Our findings demonstrate that *Xiphophorus* species have evolved hearts with compromised regenerative capacity, characterized by initial wound protrusion and permanent scarring. These results establish that lineage-specific evolutionary traits can profoundly shape regenerative competence across teleosts, with broad implications for understanding the mechanistic basis of cardiac repair.

**Highlights:** · Viviparous poeciliids lack vascularized compact myocardium.

· Inflammation and fibrosis are delayed in the cryoinjured platyfish ventricle.

· Ventricular cryoinjury in *Xiphophorus* leads to transient bulging-type deformation.

· Failure to form a myocardial bridge results in permanent scarring.
