## Supplementary material for "The livebearers platyfish and swordtails partially regenerate their hearts with persistent scarring": Sup. Table S3.1 - ZF_gsea_results

ID	Description	setSize	enrichmentScore	NES	p.adjust
dre00190	Oxidative phosphorylation - Danio rerio (zebrafish)	139	-0,751553403	-3,426625438	2,24286E-09
dre00280	Valine, leucine and isoleucine degradation - Danio rerio (zebrafish)	56	-0,74026739	-2,902768874	2,24286E-09
dre01200	Carbon metabolism - Danio rerio (zebrafish)	123	-0,613983937	-2,765890711	2,24286E-09
dre00640	Propanoate metabolism - Danio rerio (zebrafish)	31	-0,803961011	-2,750947146	2,24286E-09
dre00020	Citrate cycle (TCA cycle) - Danio rerio (zebrafish)	34	-0,763149215	-2,650672507	2,24286E-09
dre04260	Cardiac muscle contraction - Danio rerio (zebrafish)	121	-0,553660822	-2,486034089	2,24286E-09
dre03010	Ribosome - Danio rerio (zebrafish)	128	-0,548756341	-2,484267132	2,24286E-09
dre03050	Proteasome - Danio rerio (zebrafish)	52	-0,64855493	-2,506386056	4,72227E-08
dre04060	Cytokine-cytokine receptor interaction - Danio rerio (zebrafish)	166	0,505499666	2,186677308	9,65586E-08
dre04146	Peroxisome - Danio rerio (zebrafish)	87	-0,526579941	-2,232698537	4,13074E-06
dre00970	Aminoacyl-tRNA biosynthesis - Danio rerio (zebrafish)	39	-0,650772794	-2,35122003	4,81946E-06
dre00010	Glycolysis / Gluconeogenesis - Danio rerio (zebrafish)	75	-0,534862746	-2,208078044	6,39419E-06
dre04142	Lysosome - Danio rerio (zebrafish)	151	0,475333682	2,026149755	8,73783E-06
dre04672	Intestinal immune network for IgA production - Danio rerio (zebrafish)	25	0,702167697	2,153405187	0,000259944
dre01230	Biosynthesis of amino acids - Danio rerio (zebrafish)	79	-0,462917441	-1,921717596	0,000279624
dre04810	Regulation of actin cytoskeleton - Danio rerio (zebrafish)	258	0,377421844	1,721514897	0,000279624
dre00071	Fatty acid degradation - Danio rerio (zebrafish)	53	-0,542834555	-2,108451728	0,000341103
dre00620	Pyruvate metabolism - Danio rerio (zebrafish)	53	-0,541770254	-2,104317823	0,000341103
dre04625	C-type lectin receptor signaling pathway - Danio rerio (zebrafish)	120	0,439265117	1,801464169	0,000708228
dre01240	Biosynthesis of cofactors - Danio rerio (zebrafish)	164	-0,362380318	-1,69178284	0,00088083
dre04145	Phagosome - Danio rerio (zebrafish)	136	0,419716804	1,761849456	0,001889684
dre00630	Glyoxylate and dicarboxylate metabolism - Danio rerio (zebrafish)	31	-0,598379063	-2,047498762	0,002115053
dre05168	Herpes simplex virus 1 infection - Danio rerio (zebrafish)	168	0,388608284	1,684452216	0,002675111
dre00310	Lysine degradation - Danio rerio (zebrafish)	75	-0,433711438	-1,79049431	0,003514304
dre00380	Tryptophan metabolism - Danio rerio (zebrafish)	47	-0,491560449	-1,863510192	0,004009112
dre04620	Toll-like receptor signaling pathway - Danio rerio (zebrafish)	93	0,443628832	1,764776465	0,005291869
dre05132	Salmonella infection - Danio rerio (zebrafish)	291	0,325485132	1,508081493	0,005791276
dre04510	Focal adhesion - Danio rerio (zebrafish)	232	0,344264796	1,555981847	0,006897856
dre03040	Spliceosome - Danio rerio (zebrafish)	138	-0,343962338	-1,565845497	0,007080597
dre00330	Arginine and proline metabolism - Danio rerio (zebrafish)	60	-0,443885969	-1,760589069	0,012360129
dre00650	Butanoate metabolism - Danio rerio (zebrafish)	23	-0,593859351	-1,881329637	0,012657284
dre01212	Fatty acid metabolism - Danio rerio (zebrafish)	66	-0,410954854	-1,656825163	0,012657284
dre04010	MAPK signaling pathway - Danio rerio (zebrafish)	345	0,300788832	1,412130522	0,012657284
dre00500	Starch and sucrose metabolism - Danio rerio (zebrafish)	33	-0,4995861	-1,71741228	0,016089756
dre04520	Adherens junction - Danio rerio (zebrafish)	132	0,378903362	1,580418307	0,016089756
dre04621	NOD-like receptor signaling pathway - Danio rerio (zebrafish)	152	0,354865689	1,5189556	0,017599377
dre04814	Motor proteins - Danio rerio (zebrafish)	195	-0,30129542	-1,444654722	0,019251857
dre04514	Cell adhesion molecules - Danio rerio (zebrafish)	120	0,372658835	1,528306055	0,02358754
dre00030	Pentose phosphate pathway - Danio rerio (zebrafish)	30	-0,520369696	-1,768064148	0,025523076
dre04512	ECM-receptor interaction - Danio rerio (zebrafish)	82	0,410414583	1,590790052	0,025523076
dre00270	Cysteine and methionine metabolism - Danio rerio (zebrafish)	53	-0,429046312	-1,666480937	0,026051682
dre04912	GnRH signaling pathway - Danio rerio (zebrafish)	111	0,372261607	1,51136413	0,027511919
dre01210	2-Oxocarboxylic acid metabolism - Danio rerio (zebrafish)	19	-0,587595822	-1,763951096	0,030966193
dre04144	Endocytosis - Danio rerio (zebrafish)	303	0,30012225	1,399610817	0,03489789
dre00051	Fructose and mannose metabolism - Danio rerio (zebrafish)	42	-0,453300344	-1,682746769	0,038169295
dre04350	TGF-beta signaling pathway - Danio rerio (zebrafish)	117	0,36167722	1,479497359	0,038169295
dre04068	FoxO signaling pathway - Danio rerio (zebrafish)	156	0,340413156	1,462092195	0,043574381
dre00450	Selenocompound metabolism - Danio rerio (zebrafish)	16	-0,601610447	-1,740970244	0,04372471
dre00052	Galactose metabolism - Danio rerio (zebrafish)	26	-0,503752239	-1,655131888	0,04372471
dre04210	Apoptosis - Danio rerio (zebrafish)	171	0,326466308	1,419870007	0,04372471
