## Supplementary material for "The livebearers platyfish and swordtails partially regenerate their hearts with persistent scarring": Sup. Table S3.1 - PF_gsea_results

ID	Description	setSize	enrichmentScore	NES	p.adjust
xma04512	ECM-receptor interaction - Xiphophorus maculatus (southern platyfish)	87	0,631463138	2,467146321	5,3E-09
xma04110	Cell cycle - Xiphophorus maculatus (southern platyfish)	167	0,564831178	2,408550129	5,3E-09
xma00190	Oxidative phosphorylation - Xiphophorus maculatus (southern platyfish)	133	-0,53106267	-2,333100048	5,3E-09
xma03030	DNA replication - Xiphophorus maculatus (southern platyfish)	37	0,760616791	2,531837487	4,87405E-08
xma03040	Spliceosome - Xiphophorus maculatus (southern platyfish)	134	0,533554769	2,202806408	7,38142E-08
xma00280	Valine, leucine and isoleucine degradation - Xiphophorus maculatus (southern platyfish)	52	-0,607539536	-2,27814682	9,46076E-06
xma04140	Autophagy - animal - Xiphophorus maculatus (southern platyfish)	176	-0,41963146	-1,918114905	1,48663E-05
xma04510	Focal adhesion - Xiphophorus maculatus (southern platyfish)	251	0,407667633	1,822318271	1,48663E-05
xma03020	RNA polymerase - Xiphophorus maculatus (southern platyfish)	33	0,676819204	2,204554738	6,65267E-05
xma03050	Proteasome - Xiphophorus maculatus (southern platyfish)	50	0,605565221	2,13881015	0,000100411
xma04137	Mitophagy - animal - Xiphophorus maculatus (southern platyfish)	85	-0,487098569	-1,985580528	0,00011353
xma04150	mTOR signaling pathway - Xiphophorus maculatus (southern platyfish)	178	-0,381355606	-1,742725503	0,000293959
xma01200	Carbon metabolism - Xiphophorus maculatus (southern platyfish)	135	-0,405158	-1,785103695	0,000379695
xma00640	Propanoate metabolism - Xiphophorus maculatus (southern platyfish)	32	-0,61975682	-2,059780586	0,000906587
xma03460	Fanconi anemia pathway - Xiphophorus maculatus (southern platyfish)	51	0,543160708	1,930993312	0,001402329
xma04070	Phosphatidylinositol signaling system - Xiphophorus maculatus (southern platyfish)	116	-0,405228296	-1,741917865	0,001406267
xma04115	p53 signaling pathway - Xiphophorus maculatus (southern platyfish)	83	0,472034571	1,822890351	0,002043943
xma00830	Retinol metabolism - Xiphophorus maculatus (southern platyfish)	49	-0,525187202	-1,941238663	0,002282029
xma03420	Nucleotide excision repair - Xiphophorus maculatus (southern platyfish)	58	0,508715871	1,836258407	0,003043657
xma00240	Pyrimidine metabolism - Xiphophorus maculatus (southern platyfish)	58	0,493319348	1,780683191	0,00647567
xma00040	Pentose and glucuronate interconversions - Xiphophorus maculatus (southern platyfish)	32	-0,562384685	-1,869102555	0,007507513
xma00071	Fatty acid degradation - Xiphophorus maculatus (southern platyfish)	46	-0,503519441	-1,840717025	0,007507513
xma01232	Nucleotide metabolism - Xiphophorus maculatus (southern platyfish)	97	0,429054841	1,708252525	0,007507513
xma04145	Phagosome - Xiphophorus maculatus (southern platyfish)	162	0,379402923	1,612007492	0,007507513
xma04142	Lysosome - Xiphophorus maculatus (southern platyfish)	155	-0,336077889	-1,509868887	0,008601724
xma00053	Ascorbate and aldarate metabolism - Xiphophorus maculatus (southern platyfish)	29	-0,554629331	-1,798200475	0,009336415
xma00562	Inositol phosphate metabolism - Xiphophorus maculatus (southern platyfish)	91	-0,393956962	-1,632664575	0,009336415
xma04810	Regulation of actin cytoskeleton - Xiphophorus maculatus (southern platyfish)	281	0,319838223	1,451703048	0,009336415
xma04623	Cytosolic DNA-sensing pathway - Xiphophorus maculatus (southern platyfish)	68	0,469875733	1,769105421	0,010444238
xma00380	Tryptophan metabolism - Xiphophorus maculatus (southern platyfish)	44	-0,48612155	-1,767493036	0,010444238
xma04920	Adipocytokine signaling pathway - Xiphophorus maculatus (southern platyfish)	81	-0,408688023	-1,671883657	0,010444238
xma04012	ErbB signaling pathway - Xiphophorus maculatus (southern platyfish)	107	-0,375546641	-1,597094231	0,010444238
xma04814	Motor proteins - Xiphophorus maculatus (southern platyfish)	203	0,341168162	1,487517098	0,013955543
xma03440	Homologous recombination - Xiphophorus maculatus (southern platyfish)	37	0,542459443	1,805665045	0,014282976
xma00620	Pyruvate metabolism - Xiphophorus maculatus (southern platyfish)	48	-0,465215994	-1,723284321	0,016222035
xma00980	Metabolism of xenobiotics by cytochrome P450 - Xiphophorus maculatus (southern platyfish)	45	-0,448559986	-1,636902578	0,020226776
xma03430	Mismatch repair - Xiphophorus maculatus (southern platyfish)	23	0,597565427	1,797571219	0,021498594
xma00350	Tyrosine metabolism - Xiphophorus maculatus (southern platyfish)	29	-0,523255222	-1,6964804	0,021498594
xma00330	Arginine and proline metabolism - Xiphophorus maculatus (southern platyfish)	53	-0,428257396	-1,605264696	0,021498594
xma00591	Linoleic acid metabolism - Xiphophorus maculatus (southern platyfish)	21	-0,5895534	-1,781623788	0,027004793
xma00970	Aminoacyl-tRNA biosynthesis - Xiphophorus maculatus (southern platyfish)	42	0,48790975	1,671978356	0,027561421
xma04910	Insulin signaling pathway - Xiphophorus maculatus (southern platyfish)	162	-0,320945695	-1,438191306	0,027561421
xma04146	Peroxisome - Xiphophorus maculatus (southern platyfish)	93	-0,354778909	-1,467353185	0,039273146
xma00982	Drug metabolism - cytochrome P450 - Xiphophorus maculatus (southern platyfish)	40	-0,455875639	-1,605763865	0,044734671
xma00020	Citrate cycle (TCA cycle) - Xiphophorus maculatus (southern platyfish)	35	-0,463982975	-1,587819212	0,047169838
